# Multi-omics data analysis supporting inheritance of acquired traits in humans

**DOI:** 10.1101/2023.05.10.540125

**Authors:** Abhay Sharma

## Abstract

Experimental evidence supports presence of germline mediated nongenetic inheritance in animals including mammalian models. Observational and molecular epidemiological studies also suggest existence of environmental exposure induced germline inheritance in humans. Considering the obvious difficulties in conducting prospective cross-generational human studies, integrative analysis of available multi-omics data may seem to offer a valuable approach for assessing biological plausibility of inheritance of acquired traits in the species. To that end, the concept has mainly been tested here that, under the assumption of inheritance, human exposure to an environmental factor, if known to induce paternal inheritance in mammalian models and to act through molecular pathways conserved across species, would induce correlated changes in sperm epigenome and somatic transcriptome in the exposed subjects. The test is based on physical exercise, a physiologically relevant factor for which multiple datasets of human sperm DNA methylome and somatic transcriptome from interventional pre-post cohort studies, that minimizes inter-individual variability, were available. Existing somatic transcriptome datasets from animal model studies on exercise have been used for comparison. To control the analysis, bariatric surgery, for which exercise matched human datasets existed, have been used. The hypothesis testing involves gene set overrepresentation, comparison between directionality of epigenome and coding transcriptome changes, gene ontology enrichment, and epigenome and non-coding transcriptome interaction. Remarkably, the results show that, in humans, exercise induced DNA methylation changes in sperm specifically represent transcriptional response to exercise in soma. This germline epigenomic encoding of acquired transcriptome changes in soma clearly supports biological plausibility of epigenetic inheritance in humans.
