## Supplementary Table 3. Gene ontology enrichment in has-miR-181 family targets for "Multi-omics data analysis supporting inheritance of acquired traits in humans"

### Sheet: Key
Supplementary Table 3. Gene ontology enrichment in has-miR-181 family targets
Log2 fold enrichment values for biological process terms are shown

### Sheet: Table S3
trans-synaptic signaling by endocannabinoid	3.57046
trans-synaptic signaling by lipid	3.57046
type I pneumocyte differentiation	3.21412
negative regulation of cardiac muscle cell proliferation	2.7761
negative regulation of axon regeneration	2.66903
negative regulation of neuron projection regeneration	2.57046
negative regulation of cardiac muscle tissue growth	2.47768
negative regulation of heart growth	2.47768
negative regulation of organ growth	2.3505
striatum development	2.30743
positive regulation of miRNA-mediated gene silencing	2.30743
intestinal epithelial cell differentiation	2.30743
positive regulation of post-transcriptional gene silencing by RNA	2.24793
positive regulation of post-transcriptional gene silencing	2.24793
striated muscle cell proliferation	2.21412
activin receptor signaling pathway	2.20477
negative regulation of peptidyl-serine phosphorylation	2.20477
dendritic spine development	2.20477
peptidyl-threonine phosphorylation	2.08406
regulation of cardiac muscle cell proliferation	2.06695
peptidyl-threonine modification	2.04614
regulation of heart growth	2.02503
regulation of cardiac muscle tissue growth	2.01792
regulation of myeloid cell apoptotic process	2.01792
heart trabecula morphogenesis	2.01792
muscle cell proliferation	1.99277
synaptic transmission, glutamatergic	1.97453
regulation of miRNA-mediated gene silencing	1.95977
glutamate receptor signaling pathway	1.95233
mRNA transcription	1.91839
regulation of post-transcriptional gene silencing by RNA	1.89142
regulation of post-transcriptional gene silencing	1.85997
mRNA transcription by RNA polymerase II	1.85997
dendrite development	1.83996
regulation of gene silencing by RNA	1.82782
dendrite morphogenesis	1.81967
organ growth	1.75702
regulation of platelet activation	1.74846
regulation of organ growth	1.73985
negative regulation of extrinsic apoptotic signaling pathway	1.73552
positive regulation of blood vessel endothelial cell migration	1.72247
regulation of cardiac muscle hypertrophy	1.72247
central nervous system neuron development	1.7137
negative regulation of developmental growth	1.70929
histone deacetylation	1.68706
negative regulation of cell-substrate adhesion	1.68706
cardiac septum morphogenesis	1.66903
histone H4 acetylation	1.65992
regulation of muscle hypertrophy	1.64616
ventricular septum development	1.60881
RNA destabilization	1.60407
protein deacetylation	1.59455
protein K48-linked ubiquitination	1.59455
mRNA destabilization	1.58976
positive regulation of myeloid cell differentiation	1.57046
circadian regulation of gene expression	1.5509
positive regulation of epithelial cell migration	1.51096
regulation of cartilage development	1.51096
positive regulation of mRNA catabolic process	1.50589
neural nucleus development	1.50589
regulation of cellular response to insulin stimulus	1.50589
phosphatidylinositol phosphate biosynthetic process	1.50589
regulation of insulin receptor signaling pathway	1.50589
regulation of extrinsic apoptotic signaling pathway	1.48543
negative regulation of response to wounding	1.48027
peptidyl-serine phosphorylation	1.48027
regulation of muscle adaptation	1.47508
protein deacylation	1.46989
cardiac septum development	1.46989
BMP signaling pathway	1.46989
associative learning	1.46467
embryonic skeletal system development	1.46467
learning	1.44361
cellular response to BMP stimulus	1.42761
response to BMP	1.42761
peptidyl-serine modification	1.41684
positive regulation of endothelial cell migration	1.40054
respiratory tube development	1.39506
transforming growth factor beta receptor signaling pathway	1.39506
nuclear-transcribed mRNA catabolic process	1.38957
lung development	1.38405
regulation of blood vessel endothelial cell migration	1.38405
positive regulation of canonical Wnt signaling pathway	1.34483
regulation of BMP signaling pathway	1.34483
negative regulation of neuron projection development	1.33914
regulation of epithelial cell migration	1.33914
negative regulation of translation	1.33914
respiratory system development	1.33342
intracellular receptor signaling pathway	1.32769
regulation of developmental growth	1.30451
histone acetylation	1.30451
cardiac ventricle development	1.30451
rhythmic process	1.29866
transmembrane receptor protein serine/threonine kinase signaling pathway	1.29278
internal protein amino acid acetylation	1.28688
peptidyl-lysine acetylation	1.27501
negative regulation of cellular macromolecule biosynthetic process	1.27501
negative regulation of cell projection organization	1.26903
regulation of cell-matrix adhesion	1.26903
neuron projection morphogenesis	1.25701
cardiac chamber morphogenesis	1.25701
protein acetylation	1.25701
circadian rhythm	1.24489
plasma membrane bounded cell projection morphogenesis	1.23879
internal peptidyl-lysine acetylation	1.23879
protein acylation	1.23879
mRNA catabolic process	1.23879
stem cell differentiation	1.23266
regulation of transforming growth factor beta receptor signaling pathway	1.23266
cellular calcium ion homeostasis	1.23266
cell projection morphogenesis	1.22651
learning or memory	1.21412
anterior/posterior pattern specification	1.21412
positive regulation of mRNA metabolic process	1.20789
cellular response to transforming growth factor beta stimulus	1.20789
response to transforming growth factor beta	1.20789
regulation of ossification	1.20789
cardiac chamber development	1.20163
regulation of cellular response to transforming growth factor beta stimulus	1.20163
central nervous system neuron differentiation	1.19535
cognition	1.19535
regulation of muscle cell differentiation	1.19535
cellular response to decreased oxygen levels	1.19535
regulation of cell junction assembly	1.19535
regulation of mRNA stability	1.18903
peptidyl-tyrosine modification	1.18269
neuron projection development	1.17632
protein phosphorylation	1.16993
cell part morphogenesis	1.16993
regulation of axonogenesis	1.16993
regulation of cellular carbohydrate metabolic process	1.16993
neuron development	1.1635
negative regulation of cellular amide metabolic process	1.1635
positive regulation of cell migration	1.15704
regulation of JNK cascade	1.15704
negative regulation of locomotion	1.15704
negative regulation of growth	1.15056
proteasome-mediated ubiquitin-dependent protein catabolic process	1.15056
regulation of mRNA catabolic process	1.14405
regulation of RNA stability	1.14405
peptidyl-tyrosine phosphorylation	1.14405
negative regulation of phosphorylation	1.1375
negative regulation of apoptotic signaling pathway	1.1375
regulation of endothelial cell migration	1.1375
axonogenesis	1.1375
axon development	1.1375
phosphatidylinositol metabolic process	1.13093
intrinsic apoptotic signaling pathway	1.13093
mesenchymal cell differentiation	1.1177
mesenchyme development	1.1177
neuron differentiation	1.11103
cell morphogenesis involved in neuron differentiation	1.11103
regulation of transmembrane receptor protein serine/threonine kinase signaling pathway	1.11103
placenta development	1.11103
MAPK cascade	1.11103
regulation of myeloid cell differentiation	1.10434
cellular response to growth factor stimulus	1.10434
response to growth factor	1.09761
regulation of synaptic plasticity	1.09761
generation of neurons	1.09085
positive regulation of cell motility	1.09085
regulation of cellular response to growth factor stimulus	1.09085
connective tissue development	1.09085
regulation of mRNA metabolic process	1.08406
regulation of synapse organization	1.08406
positive regulation of cell growth	1.08406
negative regulation of phosphate metabolic process	1.07724
negative regulation of phosphorus metabolic process	1.07724
regulation of stress-activated MAPK cascade	1.07724
negative regulation of cell migration	1.07724
regulation of protein localization to membrane	1.07724
regulation of neuron projection development	1.07039
regulation of cell-substrate adhesion	1.07039
homophilic cell adhesion via plasma membrane adhesion molecules	1.07039
cellular component morphogenesis	1.0635
developmental growth	1.05658
growth	1.05658
regulation of stress-activated protein kinase signaling cascade	1.05658
proteasomal protein catabolic process	1.05658
skeletal system morphogenesis	1.05658
regulation of Ras protein signal transduction	1.05658
negative regulation of protein phosphorylation	1.04963
positive regulation of locomotion	1.04963
histone modification	1.04963
protein polyubiquitination	1.04963
response to endoplasmic reticulum stress	1.04963
regulation of neurogenesis	1.04963
locomotory behavior	1.04963
neurogenesis	1.04264
regulation of Wnt signaling pathway	1.04264
regulation of synapse structure or activity	1.04264
negative regulation of cell motility	1.04264
calcium ion homeostasis	1.03562
negative regulation of cell growth	1.03562
phosphorylation	1.02857
cellular divalent inorganic cation homeostasis	1.02857
regulation of carbohydrate metabolic process	1.02857
response to hypoxia	1.02857
urogenital system development	1.02857
regulation of cell development	1.02148
positive regulation of transcription by RNA polymerase II	1.02148
axon guidance	1.01436
cell population proliferation	1.0072
behavior	1.0072
neuron projection guidance	1.0072
cell morphogenesis involved in differentiation	1
response to decreased oxygen levels	1
modulation of chemical synaptic transmission	1
regulation of trans-synaptic signaling	1
regulation of nervous system development	1
regulation of growth	0.992768
positive regulation of cellular catabolic process	0.992768
ubiquitin-dependent protein catabolic process	0.992768
modification-dependent macromolecule catabolic process	0.992768
negative regulation of kinase activity	0.992768
nervous system development	0.9855
regulation of canonical Wnt signaling pathway	0.9855
Wnt signaling pathway	0.9855
cell-cell signaling by wnt	0.9855
renal system development	0.9855
negative regulation of macromolecule biosynthetic process	0.978196
myeloid cell differentiation	0.978196
negative regulation of transcription by RNA polymerase II	0.978196
negative regulation of RNA metabolic process	0.978196
negative regulation of nucleic acid-templated transcription	0.970854
negative regulation of RNA biosynthetic process	0.970854
homeostasis of number of cells	0.970854
peptidyl-amino acid modification	0.963474
regulation of cell migration	0.963474
negative regulation of cellular biosynthetic process	0.963474
modification-dependent protein catabolic process	0.963474
negative regulation of DNA-templated transcription	0.963474
cell morphogenesis	0.956057
regulation of cell growth	0.956057
kidney development	0.956057
negative regulation of developmental process	0.948601
chordate embryonic development	0.948601
cellular macromolecule catabolic process	0.948601
regulation of apoptotic signaling pathway	0.941106
negative regulation of biosynthetic process	0.941106
regulation of protein stability	0.941106
blood vessel development	0.941106
positive regulation of catabolic process	0.933573
positive regulation of cell differentiation	0.933573
embryo development ending in birth or egg hatching	0.933573
response to oxygen levels	0.933573
regulation of plasma membrane bounded cell projection organization	0.925999
regulation of cell projection organization	0.925999
brain development	0.925999
enzyme-linked receptor protein signaling pathway	0.925999
regulation of small GTPase mediated signal transduction	0.925999
gland development	0.925999
tube morphogenesis	0.925999
vasculature development	0.925999
head development	0.918386
positive regulation of RNA metabolic process	0.918386
negative regulation of nucleobase-containing compound metabolic process	0.918386
negative regulation of intracellular signal transduction	0.918386
regulation of response to DNA damage stimulus	0.918386
negative regulation of cellular metabolic process	0.910733
regulation of cell motility	0.910733
positive regulation of growth	0.910733
immune system development	0.910733
regulation of locomotion	0.903038
regulation of cellular macromolecule biosynthetic process	0.903038
divalent inorganic cation homeostasis	0.903038
tube development	0.895303
positive regulation of nucleobase-containing compound metabolic process	0.895303
glycerophospholipid metabolic process	0.895303
hematopoietic or lymphoid organ development	0.895303
positive regulation of nervous system development	0.895303
regulation of ERK1 and ERK2 cascade	0.895303
regulation of cellular response to stress	0.879706
central nervous system development	0.879706
cell development	0.879706
protein ubiquitination	0.879706
proteolysis involved in protein catabolic process	0.879706
regulation of transcription by RNA polymerase II	0.879706
in utero embryonic development	0.879706
negative regulation of protein modification process	0.871844
regulation of cell differentiation	0.871844
regulation of anatomical structure morphogenesis	0.871844
apoptotic signaling pathway	0.871844
positive regulation of DNA-templated transcription	0.871844
positive regulation of nucleic acid-templated transcription	0.871844
reproductive structure development	0.871844
regulation of binding	0.871844
negative regulation of cell communication	0.863938
negative regulation of signaling	0.863938
protein modification by small protein conjugation or removal	0.863938
positive regulation of RNA biosynthetic process	0.863938
hemopoiesis	0.863938
muscle tissue development	0.863938
eye development	0.863938
regulation of multicellular organismal development	0.85599
negative regulation of signal transduction	0.85599
animal organ morphogenesis	0.85599
protein modification by small protein conjugation	0.85599
regulation of translation	0.85599
reproductive system development	0.85599
sensory system development	0.85599
synaptic signaling	0.847997
forebrain development	0.847997
regulation of cellular amide metabolic process	0.847997
visual system development	0.847997
trans-synaptic signaling	0.83996
regulation of developmental process	0.83996
regulation of hemopoiesis	0.83996
skeletal system development	0.83996
RNA biosynthetic process	0.831877
muscle structure development	0.831877
positive regulation of cell development	0.831877
regulation of neuron death	0.831877
negative regulation of cell differentiation	0.831877
camera-type eye development	0.831877
positive regulation of cell projection organization	0.831877
DNA-templated transcription	0.823749
heart development	0.823749
positive regulation of developmental process	0.823749
embryonic organ development	0.823749
chemical synaptic transmission	0.815575
anterograde trans-synaptic signaling	0.815575
nucleic acid-templated transcription	0.815575
post-transcriptional regulation of gene expression	0.815575
positive regulation of macromolecule biosynthetic process	0.815575
blood vessel morphogenesis	0.815575
regulation of lipid metabolic process	0.815575
negative regulation of nitrogen compound metabolic process	0.807355
anatomical structure morphogenesis	0.807355
regulation of RNA metabolic process	0.807355
regulation of MAPK cascade	0.807355
tissue morphogenesis	0.807355
system development	0.799087
plasma membrane bounded cell projection organization	0.799087
cell projection organization	0.799087
cellular response to endogenous stimulus	0.799087
embryo development	0.799087
cell surface receptor signaling pathway involved in cell-cell signaling	0.799087
negative regulation of gene expression	0.790772
protein catabolic process	0.790772
chromatin organization	0.790772
protein modification process	0.782409
regulation of cellular catabolic process	0.782409
positive regulation of organelle organization	0.782409
positive regulation of cellular component biogenesis	0.782409
transmembrane receptor protein tyrosine kinase signaling pathway	0.782409
regulation of DNA-templated transcription	0.773996
regulation of nucleic acid-templated transcription	0.773996
regulation of RNA biosynthetic process	0.773996
positive regulation of cellular biosynthetic process	0.773996
sensory organ development	0.773996
cell migration	0.773996
embryonic morphogenesis	0.773996
multicellular organism development	0.765535
circulatory system development	0.765535
regulation of nucleobase-containing compound metabolic process	0.765535
positive regulation of biosynthetic process	0.765535
regulation of cell communication	0.757023
regulation of signaling	0.757023
positive regulation of cellular metabolic process	0.757023
negative regulation of macromolecule metabolic process	0.748461
negative regulation of metabolic process	0.748461
regulation of signal transduction	0.748461
regulation of macromolecule biosynthetic process	0.748461
macromolecule catabolic process	0.748461
apoptotic process	0.748461
regulation of system process	0.739848
positive regulation of nitrogen compound metabolic process	0.739848
response to endogenous stimulus	0.739848
programmed cell death	0.739848
cell-cell adhesion	0.739848
mRNA metabolic process	0.731183
regulation of cellular biosynthetic process	0.731183
regulation of intracellular signal transduction	0.731183
positive regulation of cellular component organization	0.731183
cell differentiation	0.722466
regulation of catabolic process	0.722466
cell death	0.722466
cellular developmental process	0.713696
negative regulation of multicellular organismal process	0.713696
negative regulation of response to stimulus	0.713696
regulation of apoptotic process	0.713696
regulation of biosynthetic process	0.713696
ion homeostasis	0.713696
cellular response to organonitrogen compound	0.713696
cell junction organization	0.713696
negative regulation of cellular process	0.704872
macromolecule modification	0.704872
regulation of programmed cell death	0.704872
regulation of multicellular organismal process	0.695994
regulation of cellular metabolic process	0.695994
negative regulation of apoptotic process	0.695994
positive regulation of macromolecule metabolic process	0.695994
pattern specification process	0.695994
anatomical structure formation involved in morphogenesis	0.695994
cell division	0.695994
regulation of cellular component organization	0.687061
regulation of phosphorylation	0.687061
cation homeostasis	0.687061
cellular response to hormone stimulus	0.687061
negative regulation of protein metabolic process	0.678072
regulation of protein modification process	0.678072
regulation of protein phosphorylation	0.678072
inorganic ion homeostasis	0.678072
actin cytoskeleton organization	0.678072
actin filament-based process	0.678072
cell-cell signaling	0.669027
phosphate-containing compound metabolic process	0.669027
regulation of cell death	0.669027
intracellular signal transduction	0.669027
cell adhesion	0.669027
response to hormone	0.669027
positive regulation of protein modification process	0.669027
anatomical structure development	0.659925
negative regulation of biological process	0.659925
regulation of phosphate metabolic process	0.659925
phosphorus metabolic process	0.659925
negative regulation of programmed cell death	0.659925
positive regulation of signal transduction	0.659925
positive regulation of signaling	0.659925
positive regulation of cell communication	0.659925
regulation of cellular component biogenesis	0.659925
cell motility	0.659925
response to organonitrogen compound	0.659925
tissue development	0.650765
negative regulation of cellular component organization	0.650765
regulation of primary metabolic process	0.650765
regulation of nitrogen compound metabolic process	0.650765
regulation of phosphorus metabolic process	0.650765
positive regulation of metabolic process	0.650765
response to abiotic stimulus	0.641546
regulation of gene expression	0.632268
cellular response to nitrogen compound	0.632268
positive regulation of cell death	0.632268
developmental process	0.62293
animal organ development	0.62293
negative regulation of cell population proliferation	0.62293
regulation of macromolecule metabolic process	0.613532
negative regulation of cell death	0.613532
positive regulation of intracellular signal transduction	0.613532
epithelium development	0.604071
positive regulation of cellular process	0.604071
regulation of kinase activity	0.604071
regulation of cell cycle	0.604071
regulation of cell adhesion	0.594549
regulation of metabolic process	0.584963
regulation of response to stimulus	0.575312
regulation of protein metabolic process	0.565597
response to nitrogen compound	0.565597
multicellular organism reproduction	0.555816
regulation of cell population proliferation	0.545968
positive regulation of biological process	0.545968
cellular response to organic substance	0.545968
positive regulation of protein metabolic process	0.545968
regulation of protein localization	0.536053
cytoskeleton organization	0.536053
regulation of cellular localization	0.526069
developmental process involved in reproduction	0.526069
cell cycle	0.526069
regulation of response to stress	0.516015
cellular response to oxygen-containing compound	0.516015
regulation of transport	0.516015
cellular response to stress	0.505891
regulation of molecular function	0.505891
regulation of organelle organization	0.505891
protein metabolic process	0.485427
regulation of biological quality	0.485427
intracellular transport	0.485427
homeostatic process	0.475085
response to organic substance	0.464668
regulation of localization	0.464668
cellular response to chemical stimulus	0.454176
proteolysis	0.454176
positive regulation of multicellular organismal process	0.454176
positive regulation of molecular function	0.454176
regulation of catalytic activity	0.443607
multicellular organismal process	0.432959
nitrogen compound transport	0.422233
RNA metabolic process	0.411426
positive regulation of response to stimulus	0.411426
response to oxygen-containing compound	0.411426
protein localization	0.411426
cellular macromolecule localization	0.411426
regulation of cellular process	0.400538
macromolecule localization	0.400538
cell surface receptor signaling pathway	0.389567
cellular localization	0.389567
regulation of biological process	0.356144
macromolecule metabolic process	0.356144
localization	0.356144
cellular component organization	0.344828
biological regulation	0.333424
organonitrogen compound metabolic process	0.333424
cellular macromolecule metabolic process	0.333424
cellular component organization or biogenesis	0.31034
primary metabolic process	0.31034
response to chemical	0.31034
transport	0.31034
signaling	0.298658
cellular response to stimulus	0.298658
nitrogen compound metabolic process	0.298658
cellular metabolic process	0.298658
establishment of localization	0.298658
cell communication	0.286881
signal transduction	0.286881
organelle organization	0.286881
