## Supplementary material for "Multi-omics data analysis supporting inheritance of acquired traits in humans": Source Data file 4. Source data for Fig. 5b

### Sheet: Key
Source Data file 4. Source data for Fig. 5b

### Sheet: Fig. 5b
	exr-h-sm-ex	exr-h-pbmc-ex	exr-h-neut-ex	exr-h-nk-ex	exr-h-ec-ex
hsa-miR-181a		0.485427
hsa-miR-181a-2*		1
hsa-miR-181b		0.765535	1.64
hsa-miR-181b-5p					1.1613
hsa-miR-181c		0.263034
hsa-miR-181d-5p					1.09628
hsa-let-7e		-0.485427		-1.37851
hsa-let-7i			-1.25
hsa-miR-106a			-1.39
hsa-miR-107			-1.26
hsa-miR-10a-5p	0.408
hsa-miR-1225-5p		0.584963	1.55
hsa-miR-1238			1.58
hsa-miR-125a-5p		-0.378512	1.22
hsa-miR-125b		-0.485427
hsa-miR-126		-0.378512	-1.53	-1.67807
hsa-miR-126*				-1.53605
hsa-miR-127-3p					1.57963
hsa-miR-128	1.027
hsa-miR-1307-3p					1.24697
hsa-miR-1307-5p					1.10255
hsa-miR-130a		-0.263034	-1.61	-1.53605
hsa-miR-130b			-1.41
hsa-miR-132		0.378512
hsa-miR-134-5p					1.67296
hsa-miR-140-5p		0.378512
hsa-miR-142-3p				1.58496
hsa-miR-142-5p				1.32193
hsa-miR-145		-0.378512	1.22
hsa-miR-146a-5p					1.19898
hsa-miR-146b-3p					1.45371
hsa-miR-148a-5p					1.2316
hsa-miR-150-3p					1.56228
hsa-miR-151-3p		-0.378512
hsa-miR-151-5p		-0.378512	-1.6	-1.48543
hsa-miR-15a		0.378512
hsa-miR-15a-5p					-1.19214
hsa-miR-15b-5p					-1.14329
hsa-miR-16			-1.23
hsa-miR-16-5p					-1.49407
hsa-miR-17			-1.4
hsa-miR-182-5p					-1.07436
hsa-miR-185			-1.28
hsa-miR-185-5p					1.33929
hsa-miR-18a			-1.35
hsa-miR-18b			-1.29
hsa-miR-192				1.1375
hsa-miR-193a-3p			1.58
hsa-miR-194			-1.26
hsa-miR-197			1.38
hsa-miR-197-3p					1.29727
hsa-miR-199a-3p				-1.63227
hsa-miR-199a-5p		-0.378512		-1.53605
hsa-miR-199b-3p		-0.378512
hsa-miR-20a			-1.24
hsa-miR-20b			-1.29
hsa-miR-21*		0.584963
hsa-miR-212			1.44
hsa-miR-22			-1.28
hsa-miR-221		-0.263034		-1.07039
hsa-miR-223			1.29	-1.53605
hsa-miR-22-3p	0.888
hsa-miR-23b		-0.263034
hsa-miR-26b		0.263034
hsa-miR-29a				1
hsa-miR-29b				1.80735
hsa-miR-29c				1.20163
hsa-miR-30a-5p	0.57
hsa-miR-30d-5p	0.541
hsa-miR-30e				1.07039
hsa-miR-31		-0.378512
hsa-miR-320		-0.263034
hsa-miR-326				-1.20163
hsa-miR-328				-1.20163
hsa-miR-338-3p		0.485427		1.1375
hsa-miR-340*			1.25
hsa-miR-345-5p					1.02721
hsa-miR-363		0.584963	-1.34	1.07039
hsa-miR-365			1.37
hsa-miR-378a-3p	0.688				1.42124
hsa-miR-378a-5p	0.561
hsa-miR-378c					1.28275
hsa-miR-378f	0.726
hsa-miR-378g	0.611
hsa-miR-378i	0.768
hsa-miR-422a	0.689
hsa-miR-423-3p					1.00033
hsa-miR-451		-1.926
hsa-miR-485-3p			2.92
hsa-miR-486-5p		-0.765535
hsa-miR-505			1.24
hsa-miR-520d-3p			-2.82
hsa-miR-532-5p	1.16
hsa-miR-584		-0.378512
hsa-miR-590-5p				1.37851
hsa-miR-629*			1.44
hsa-miR-629-5p					1.03722
hsa-miR-638			1.36
hsa-miR-652		-0.263034		-1.1375
hsa-miR-660			-1.23158
hsa-miR-6852-5p					1.12005
hsa-miR-7		0.485427		1.1375
hsa-miR-744-5p					1.05583
hsa-miR-769-5p					1.77539
hsa-miR-93			-1.23981
hsa-miR-939		0.378512	1.4
hsa-miR-940		0.378512	1.39
hsa-miR-96			-1.28
hsa-miR-99b		-0.485427
